# Novel Biosensor Identifies Ruxolitinib as a Potent and Cardioprotective CaMKII Inhibitor

**DOI:** 10.1101/2022.09.24.509320

**Authors:** Oscar E. Reyes Gaido, Jonathan M. Granger, Lubika J. Nkashama, Brian L. Lin, Alan Long, Olurotimi O. Mesubi, Kate L. Schole, Chantelle E. Terrilion, Jun O. Liu, Elizabeth D. Luczak, Mark E. Anderson

## Abstract

Ca^2+^/Calmodulin-dependent protein kinase II (CaMKII) hyperactivity causes heart injury and arrhythmias—two major sources of mortality worldwide. Despite proven benefits of CaMKII inhibition in numerous preclinical models of heart disease, translation of CaMKII antagonists into humans has been stymied by low potency, toxicity, and an enduring concern for adverse effects on cognition due to an established role of CaMKII in learning and memory. To address these challenges, we asked if any clinically approved drugs, developed for other purposes, were potent CaMKII inhibitors. For this, we engineered a novel fluorescent biosensor, CaMKAR (CaMKII Activity Reporter), which features superior sensitivity, kinetics, and tractability for high throughput screening. Using this tool, we carried a drug repurposing screen (4,475 compounds in clinical use) in human cells expressing autonomously active CaMKII. This yielded five previously unrecognized CaMKII inhibitors with clinically relevant potency: ruxolitinib, baricitinib, silmitasertib, crenolanib, and abemaciclib. Standout among these, ruxolitinib, an orally bioavailable and U.S Food and Drug Administration (FDA)-approved medication, inhibited CaMKII in cultured cardiomyocytes and in mice at concentrations equivalent to human doses. 10-minute treatment in mice was sufficient to prevent atrial fibrillation— the most common clinical arrhythmia. At cardioprotective doses, ruxolitinib-treated mice behaved normally in established cognitive assays. Our results suggest that human CaMKII inhibition is feasible and safe, and support prompt clinical investigation of ruxolitinib for cardiac indications.

**One Sentence Summary:** We developed a CaMKII biosensor suitable for high throughput screening and identified ruxolitinib as a CaMKII inhibitor capable of rescuing cardiac arrhythmia.
