## Supplemental datafile 2 for "Novel Biosensor Identifies Ruxolitinib as a Potent and Cardioprotective CaMKII Inhibitor"

### Sheet: In vitro Screen
Drug Name	CaMKAR Ratio Baseline	Ratio +Drugs	zScore +Drugs	pValue +Drugs	Reaction Slope +ATP (0-18 min)	Normalized inhibition (% remaining activity)	CaMKII inhibition %	zScore inhibition	pValue inhibition
Topotecan HCl	0.353754	0.0307216	-37.3526	1.14865e-305	0.000228413	1.72704	98.273	-7.82239	2.59142e-15
Topotecan	0.368304	0.0349531	-36.8842	4.14725e-298	0.000356107	2.69254	97.3075	-7.74554	4.7588e-15
Scopoletin	0.375635	0.0374347	-36.6094	1.0132e-293	0.000564918	4.27137	95.7286	-7.61987	1.26967e-14
Harmaline	0.382151	0.0464725	-35.6088	5.1201e-278	0.000773529	5.84869	94.1513	-7.49432	3.33226e-14
Esculin	0.375188	0.0690802	-33.1058	1.22545e-240	0.00113347	8.57018	91.4298	-7.27769	1.69794e-13
HARMALOL	0.367483	0.119192	-27.5577	1.78733e-167	0.00199598	15.0917	84.9083	-6.75859	6.96728e-12
Esculetin	0.372414	0.130127	-26.3471	2.7672e-153	0.00158299	11.969	88.031	-7.00715	1.21615e-12
9-Aminoacridine	0.367272	0.13529	-25.7755	8.35636e-147	0.00332792	25.1625	74.8375	-5.95696	1.28485e-09
6,7-Dihydroxycoumarin	0.372389	0.141715	-25.0641	6.1245e-139	0.00261233	19.752	80.248	-6.38763	8.42357e-11
Belotecan (CKD-602) hydrochloride	0.386015	0.149691	-24.1812	1.75577e-129	0.00345856	26.1503	73.8497	-5.87834	2.07205e-09
AMINACRINE	0.367936	0.164707	-22.5187	1.36205e-112	0.00348684	26.3641	73.6359	-5.86132	2.29607e-09
ACRISORCIN	0.364141	0.180851	-20.7313	9.04591e-96	0.00465215	35.1751	64.8249	-5.15997	1.23492e-07
Ethacridine lactate monohydrate	0.34991	0.181749	-20.6319	7.09926e-95	0.00375933	28.4245	71.5755	-5.69732	6.08543e-09
Irinotecan	0.364046	0.198987	-18.7233	1.59713e-78	0.00465549	35.2003	64.7997	-5.15796	1.24825e-07
DEMECLOCYCLINE HYDROCHLORIDE	0.349379	0.199112	-18.7096	2.06896e-78	0.00357243	27.0113	72.9887	-5.8098	3.12731e-09
Irinotecan hydrochloride	0.38051	0.208425	-17.6784	3.07332e-70	0.0045186	34.1653	65.8347	-5.24035	8.01366e-08
Rucaparib (AG-014699,PF-01367338) phosphate	0.378095	0.214508	-17.005	3.77147e-65	0.00545673	41.2586	58.7414	-4.67574	1.46449e-06
Pralatrexate	0.375907	0.215425	-16.9034	2.12176e-64	0.00455145	34.4137	65.5863	-5.22058	8.91812e-08
HYDRASTININE HYDROCHLORIDE	0.366232	0.218208	-16.5954	3.76301e-62	0.00517485	39.1272	60.8728	-4.84539	6.31817e-07
HYMECHROME	0.36587	0.231959	-15.073	1.21954e-51	0.00548357	41.4615	58.5385	-4.65959	1.58423e-06
Dovitinib Dilactic acid	0.368605	0.243941	-13.7464	2.67713e-43	0.00421615	31.8785	68.1215	-5.42238	2.94053e-08
NORHARMAN	0.369184	0.267238	-11.1671	2.95536e-29	0.00803561	60.7576	39.2424	-3.12364	0.000893142
Umbelliferone	0.376064	0.268345	-11.0445	1.16472e-28	0.00626584	47.3763	52.6237	-4.18878	1.40232e-05
Pomalidomide (CC-4047)	0.377275	0.270032	-10.8578	9.15661e-28	0.00663869	50.1954	49.8046	-3.96438	3.67938e-05
10-Hydroxycamptothecin	0.366821	0.281409	-9.59818	4.06844e-22	0.00477971	36.1396	63.8604	-5.0832	1.85562e-07
Pomalidomide	0.357785	0.287421	-8.9325	2.08247e-19	0.00753665	56.9849	43.0151	-3.42394	0.0003086
Hydroxy Camptothecine	0.368707	0.289018	-8.75573	1.01395e-18	0.00523614	39.5906	60.4094	-4.8085	7.60326e-07
Xanthopterin Hydrate	0.355651	0.294127	-8.19015	1.30445e-16	0.00656549	49.6419	50.3581	-4.00843	3.05613e-05
Tetracycline HCl	0.356938	0.295455	-8.04313	4.37869e-16	0.0120974	91.4691	8.53085	-0.679044	0.248555
Dovitinib (TKI-258, CHIR-258)	0.370579	0.298985	-7.65224	9.87538e-15	0.00640713	48.4446	51.5554	-4.10374	2.03262e-05
Tinoridine hydrochloride	0.349159	0.301998	-7.31872	1.25176e-13	0.00881194	66.6274	33.3726	-2.65641	0.00394888
Doxycycline HCl	0.368568	0.305332	-6.94957	1.83201e-12	0.0116832	88.3374	11.6626	-0.928325	0.176619
Thymopentin	0.385256	0.31095	-6.32758	1.24521e-10	0.012016	90.8531	9.14685	-0.728077	0.233283
DOXYCYCLINE HYDROCHLORIDE	0.358774	0.311773	-6.23651	2.23721e-10	0.00958154	72.4464	27.5536	-2.19323	0.0141454
Methotrexate	0.377334	0.313805	-6.01146	9.19321e-10	0.0086655	65.5202	34.4798	-2.74455	0.00302973
4-Methylumbelliferone (4-MU)	0.394872	0.31685	-5.67431	6.96232e-09	0.00891901	67.437	32.563	-2.59197	0.00477136
Demeclocycline HCl	0.370059	0.319631	-5.36644	4.01529e-08	0.0114719	86.7393	13.2607	-1.05553	0.145591
(S)-10-Hydroxycamptothecin	0.362865	0.323963	-4.88683	5.12366e-07	0.00980018	74.0996	25.9004	-2.06164	0.0196211
CHLORTETRACYCLINE HYDROCHLORIDE	0.360232	0.32411	-4.87057	5.56373e-07	0.011764	88.9481	11.0519	-0.879713	0.189507
OXYTETRACYCLINE	0.368189	0.324236	-4.85664	5.96981e-07	0.0100007	75.6154	24.3846	-1.94098	0.0261303
Meclocycline Sulfosalicylate	0.370426	0.327568	-4.48778	3.5984e-06	0.0142316	107.606	-7.60587	0.605416	0.727549
Doxycycline	0.373575	0.332358	-3.95741	3.7884e-05	0.0126837	95.9016	4.09837	-0.326225	0.372127
ACETOPHENAZINE MALEATE	0.372189	0.351596	-1.82752	0.0338108	0.0072823	55.0617	44.9383	-3.57702	0.000173764
AMINOPTERIN	0.380826	0.352552	-1.72167	0.0425645	0.00705059	53.3098	46.6902	-3.71648	0.00010101
Camptothecin	0.382095	0.354092	-1.55119	0.0604279	0.0112238	84.8634	15.1366	-1.20485	0.11413
Chlorotetracycline	0.377898	0.354504	-1.50559	0.0660856	0.0145513	110.023	-10.0231	0.797825	0.787514
Broxyquinoline	0.359832	0.354505	-1.5054	0.0661107	0.0195253	147.631	-47.6313	3.79139	0.999925
CX-4945 (Silmitasertib)	0.361797	0.357848	-1.13538	0.128108	0.011035	83.4361	16.5639	-1.31846	0.0936742
Silmitasertib (CX-4945)	0.367223	0.357991	-1.11948	0.131468	0.00928614	70.2129	29.7871	-2.37101	0.00886975
Erdafitinib (JNJ-42756493)	0.364082	0.361024	-0.78372	0.216602	0.00494657	37.4012	62.5988	-4.98278	3.13389e-07
Nintedanib Ethanesulfonate Salt	0.363337	0.362232	-0.649975	0.257854	0.0108453	82.0016	17.9984	-1.43265	0.0759791
METHIONINE (L)	0.36684	0.368215	0.0124617	0.504971	0.0107468	81.2572	18.7428	-1.4919	0.0678623
Esomeprazole sodium	0.359113	0.368293	0.02108	0.508409	0.0159783	120.813	-20.8127	1.65666	0.951206
Amlodipine	0.375898	0.36918	0.119297	0.54748	0.0122053	92.2848	7.71518	-0.614118	0.269569
Dovitinib (TKI258) Lactate (mixed with 5% C04)	0.365804	0.36983	0.191203	0.575817	0.0161994	122.484	-22.4842	1.78971	0.96325
Triamterene	0.359963	0.371162	0.338739	0.632597	0.0126085	95.3334	4.66658	-0.371453	0.35515
Cenicriviroc	0.356696	0.371532	0.379627	0.647889	0.0126824	95.8924	4.1076	-0.32696	0.371849
Digoxigenin	0.38088	0.371594	0.386523	0.650445	0.00958541	72.4757	27.5243	-2.1909	0.0142295
Methacycline HCl	0.370936	0.371656	0.393394	0.652986	0.0151379	114.458	-14.4583	1.15086	0.875106
Miransertib (ARQ 092) HCl	0.373648	0.37218	0.451391	0.674146	0.0117293	88.6861	11.3139	-0.900573	0.183908
Bentamapimod	0.38041	0.372974	0.53931	0.705163	0.0154255	116.633	-16.6331	1.32397	0.907244
BMS-833923	0.364319	0.373805	0.631339	0.73609	0.0141247	106.798	-6.79762	0.541081	0.705774
Levamlodipine	0.367987	0.376406	0.919335	0.82104	0.0116406	88.015	11.985	-0.953987	0.170045
FG-4592 (ASP1517)	0.365645	0.376502	0.929888	0.823786	0.0175084	132.382	-32.3818	2.57755	0.995025
Ruxolitinib (INCB018424)	0.366863	0.377019	0.987207	0.838229	0.00307762	23.27	76.73	-6.1076	5.05693e-10
Favipiravir (T-705)	0.37174	0.377815	1.07532	0.858884	0.0107854	81.5485	18.4515	-1.46871	0.0709556
Doxycycline monohydrate	0.35343	0.378265	1.12511	0.86973	0.012287	92.9028	7.09722	-0.564929	0.286061
NORGESTIMATE	0.368305	0.378719	1.17534	0.880071	0.0132737	100.363	-0.363201	0.0289103	0.511532
Tazarotene	0.370679	0.380524	1.37526	0.915475	0.0124819	94.3759	5.62407	-0.447668	0.327196
5,7-Dihydroxy-4-methylcoumarin	0.368039	0.381469	1.47988	0.930547	0.00748338	56.5821	43.4179	-3.456	0.000274126
Ulipristal	0.370065	0.382574	1.60222	0.945447	0.0150298	113.641	-13.6408	1.08579	0.861214
Amlodipine Besylate	0.376983	0.383904	1.74943	0.959892	0.0119238	90.1561	9.8439	-0.783561	0.216649
Fenspiride HCl	0.368262	0.385282	1.902	0.971414	0.0177759	134.404	-34.404	2.73851	0.996914
TAK-438	0.352011	0.386193	2.00288	0.977405	0.00293414	22.1852	77.8148	-6.19396	2.93364e-10
PHYTONADIONE [5mM]	0.375143	0.386229	2.00683	0.977616	0.0147002	111.148	-11.1485	0.887405	0.812569
Baricitinib (LY3009104, INCB028050)	0.362795	0.387408	2.13735	0.983715	0.00433957	32.8117	67.1883	-5.3481	4.44413e-08
Lapatinib ditosylate monohydrate	0.365138	0.387727	2.17272	0.985099	0.0115176	87.0848	12.9152	-1.02803	0.151967
Dipyridamole	0.369621	0.388185	2.22338	0.986905	0.0130836	98.9253	1.07474	-0.0855477	0.465913
ROBUSTIC ACID	0.367045	0.38954	2.37335	0.991186	0.0142737	107.924	-7.92389	0.630731	0.735892
2-Methoxyestradiol (2-MeOE2)	0.357166	0.389592	2.3792	0.991325	0.0110463	83.5215	16.4785	-1.31166	0.0948168
PROCODAZOLE	0.377989	0.389762	2.39801	0.991758	0.0145221	109.802	-9.80224	0.780245	0.782377
6-PROPYL-2-THIOURACIL	0.370506	0.391243	2.56194	0.994796	0.0151186	114.312	-14.312	1.13922	0.872694
Miransertib (ARQ-092)	0.379225	0.391709	2.61352	0.995519	0.0141727	107.161	-7.16059	0.569973	0.715652
Sparfloxacin	0.35333	0.392816	2.73607	0.996891	0.013569	102.596	-2.59576	0.206619	0.581846
Mirabegron (YM178)	0.366897	0.393191	2.77759	0.997262	0.0144725	109.427	-9.42741	0.750409	0.773496
L-aspartic Acid	0.360671	0.393643	2.82766	0.997656	0.0124425	94.0782	5.92176	-0.471364	0.31869
Diatrizoate sodium	0.367459	0.394341	2.90497	0.998164	0.0149618	113.127	-13.1268	1.04488	0.85196
Elbasvir	0.368244	0.395157	2.99531	0.998629	0.0173957	131.53	-31.5296	2.50972	0.993959
(-)-Lobeline hydrochloride	0.372575	0.395613	3.0458	0.99884	0.00911802	68.9417	31.0583	-2.4722	0.00671423
Moxifloxacin	0.369544	0.395803	3.06682	0.998918	0.00969757	73.3237	26.6763	-2.1234	0.0168603
Felodipine	0.352352	0.397296	3.23209	0.999386	0.0142658	107.864	-7.86441	0.625996	0.734341
Silodosin	0.368252	0.397831	3.29133	0.999501	0.0104009	78.6415	21.3585	-1.70011	0.0445553
BENAZEPRIL HYDROCHLORIDE	0.353853	0.399305	3.45452	0.999724	0.0139793	105.698	-5.69791	0.453546	0.674922
S-Ruxolitinib (INCB018424)	0.368646	0.400037	3.53555	0.999797	0.00385074	29.1156	70.8844	-5.6423	8.38964e-09
Midostaurin (PKC412)	0.369219	0.402066	3.76015	0.999915	0.0138434	104.671	-4.6707	0.371782	0.644972
Cladribine	0.386632	0.402997	3.86325	0.999944	0.0113045	85.474	14.526	-1.15625	0.123789
Ponatinib (AP24534)	0.365922	0.403402	3.90808	0.999953	0.0126289	95.4876	4.51241	-0.359182	0.35973
Elacridar	0.363976	0.403509	3.91993	0.999956	0.0116993	88.4591	11.5409	-0.918641	0.179142
Staurosporine	0.365192	0.405139	4.10039	0.999979	0.000446963	3.3795	96.6205	-7.69086	7.3075e-15
SAR245409 (XL765)	0.356255	0.405809	4.17461	0.999985	0.0134636	101.799	-1.79912	0.143207	0.556937
MANIDIPINE HYDROCHLORIDE	0.357406	0.406157	4.21318	0.999987	0.0145586	110.078	-10.0781	0.802206	0.788783
Reserpine hydrochloride	0.373668	0.407841	4.39962	0.999995	0.0130788	98.8894	1.11063	-0.0884043	0.464778
Lapatinib	0.363584	0.408046	4.42226	0.999995	0.0130015	98.3048	1.69518	-0.134934	0.446332
Chitosamine hydrochloride	0.38061	0.408329	4.45354	0.999996	0.0120914	91.4236	8.57638	-0.682668	0.247408
Plinabulin (NPI-2358)	0.371747	0.40905	4.53345	0.999997	0.01135	85.8178	14.1822	-1.12888	0.129474
Galunisertib (LY2157299)	0.365166	0.410401	4.68302	0.999999	0.0132937	100.515	-0.514549	0.0409574	0.516335
Abemaciclib	0.353388	0.411681	4.82467	0.999999	0.00338884	25.6231	74.3769	-5.9203	1.6068e-09
Baricitinib phosphate	0.391837	0.413625	5.03997	1	0.00402066	30.4004	69.5996	-5.54003	1.51206e-08
Irinotecan HCl Trihydrate	0.364524	0.413756	5.05442	1	0.0131426	99.3717	0.62831	-0.0500126	0.480056
XYLOMETAZOLINE HYDROCHLORIDE	0.361481	0.41479	5.16896	1	0.0114539	86.6033	13.3967	-1.06636	0.14313
ALBUTEROL	0.355779	0.418009	5.52527	1	0.0133832	101.191	-1.19122	0.0948192	0.537771
LY2835219	0.374302	0.418209	5.54743	1	0.00286726	21.6794	78.3206	-6.23421	2.27032e-10
Isofraxidin	0.376451	0.418326	5.56039	1	0.0135066	102.124	-2.12371	0.169044	0.567119
SALINOMYCIN, SODIUM	0.359924	0.419057	5.64129	1	0.0124441	94.0902	5.90982	-0.470414	0.31903
Tacrine hydrochloride	0.363307	0.419941	5.73922	1	0.0135992	102.824	-2.82413	0.224797	0.588931
Doxycycline Hyclate	0.365663	0.427229	6.54608	1	0.0133037	100.59	-0.590062	0.0469681	0.518731
Crenolanib (CP-868596)	0.365836	0.449105	8.96808	1	9.79572e-05	0.740659	99.2593	-7.90091	1.3844e-15
Flavoxate HCl	0.38446	0.451063	9.18481	1	0.0129477	97.8981	2.10188	-0.167307	0.433564

### Sheet: Benjamini-Hochberg Autofluo.
Drug Name	Ratio Baseline	Ratio +Drugs	zScore +Drugs	pValue +Drugs	Rank	FDR (adj pvalue)	Is P>CritV	iQ/total
Topotecan HCl	0.353754	0.0307216	-37.3526	1.14865e-305	1	1.3554e-303	True	0.000847458
Topotecan	0.368304	0.0349531	-36.8842	4.14725e-298	2	2.44688e-296	True	0.00169492
Scopoletin	0.375635	0.0374347	-36.6094	1.0132e-293	3	3.98526e-292	True	0.00254237
Harmaline	0.382151	0.0464725	-35.6088	5.1201e-278	4	1.51043e-276	True	0.00338983
Esculin	0.375188	0.0690802	-33.1058	1.22545e-240	5	2.89206e-239	True	0.00423729
HARMALOL	0.367483	0.119192	-27.5577	1.78733e-167	6	3.51508e-166	True	0.00508475
Esculetin	0.372414	0.130127	-26.3471	2.7672e-153	7	4.66471e-152	True	0.0059322
9-Aminoacridine	0.367272	0.13529	-25.7755	8.35636e-147	8	1.23256e-145	True	0.00677966
6,7-Dihydroxycoumarin	0.372389	0.141715	-25.0641	6.1245e-139	9	8.0299e-138	True	0.00762712
Belotecan (CKD-602) hydrochloride	0.386015	0.149691	-24.1812	1.75577e-129	10	2.07181e-128	True	0.00847458
AMINACRINE	0.367936	0.164707	-22.5187	1.36205e-112	11	1.46111e-111	True	0.00932203
ACRISORCIN	0.364141	0.180851	-20.7313	9.04591e-96	12	8.89514e-95	True	0.0101695
Ethacridine lactate monohydrate	0.34991	0.181749	-20.6319	7.09926e-95	13	6.44394e-94	True	0.0110169
Irinotecan	0.364046	0.198987	-18.7233	1.59713e-78	14	1.34615e-77	True	0.0118644
DEMECLOCYCLINE HYDROCHLORIDE	0.349379	0.199112	-18.7096	2.06896e-78	15	1.62759e-77	True	0.0127119
Irinotecan hydrochloride	0.38051	0.208425	-17.6784	3.07332e-70	16	2.26658e-69	True	0.0135593
Rucaparib (AG-014699,PF-01367338) phosphate	0.378095	0.214508	-17.005	3.77147e-65	17	2.61784e-64	True	0.0144068
Pralatrexate	0.375907	0.215425	-16.9034	2.12176e-64	18	1.39093e-63	True	0.0152542
HYDRASTININE HYDROCHLORIDE	0.366232	0.218208	-16.5954	3.76301e-62	19	2.33703e-61	True	0.0161017
HYMECHROME	0.36587	0.231959	-15.073	1.21954e-51	20	7.19527e-51	True	0.0169492
Dovitinib Dilactic acid	0.368605	0.243941	-13.7464	2.67713e-43	21	1.50429e-42	True	0.0177966
NORHARMAN	0.369184	0.267238	-11.1671	2.95536e-29	22	1.58515e-28	True	0.0186441
Umbelliferone	0.376064	0.268345	-11.0445	1.16472e-28	23	5.97553e-28	True	0.0194915
Pomalidomide (CC-4047)	0.377275	0.270032	-10.8578	9.15661e-28	24	4.502e-27	True	0.020339
10-Hydroxycamptothecin	0.366821	0.281409	-9.59818	4.06844e-22	25	1.92031e-21	True	0.0211864
Pomalidomide	0.357785	0.287421	-8.9325	2.08247e-19	26	9.4512e-19	True	0.0220339
Hydroxy Camptothecine	0.368707	0.289018	-8.75573	1.01395e-18	27	4.43132e-18	True	0.0228814
Xanthopterin Hydrate	0.355651	0.294127	-8.19015	1.30445e-16	28	5.49734e-16	True	0.0237288
Tetracycline HCl	0.356938	0.295455	-8.04313	4.37869e-16	29	1.78167e-15	True	0.0245763
Dovitinib (TKI-258, CHIR-258)	0.370579	0.298985	-7.65224	9.87538e-15	30	3.88432e-14	True	0.0254237
Tinoridine hydrochloride	0.349159	0.301998	-7.31872	1.25176e-13	31	4.76475e-13	True	0.0262712
Doxycycline HCl	0.368568	0.305332	-6.94957	1.83201e-12	32	6.75553e-12	True	0.0271186
Thymopentin	0.385256	0.31095	-6.32758	1.24521e-10	33	4.45257e-10	True	0.0279661
DOXYCYCLINE HYDROCHLORIDE	0.358774	0.311773	-6.23651	2.23721e-10	34	7.76443e-10	True	0.0288136
Methotrexate	0.377334	0.313805	-6.01146	9.19321e-10	35	3.09943e-09	True	0.029661
4-Methylumbelliferone (4-MU)	0.394872	0.31685	-5.67431	6.96232e-09	36	2.28209e-08	True	0.0305085
Demeclocycline HCl	0.370059	0.319631	-5.36644	4.01529e-08	37	1.28055e-07	True	0.0313559
(S)-10-Hydroxycamptothecin	0.362865	0.323963	-4.88683	5.12366e-07	38	1.59103e-06	True	0.0322034
CHLORTETRACYCLINE HYDROCHLORIDE	0.360232	0.32411	-4.87057	5.56373e-07	39	1.68339e-06	True	0.0330508
OXYTETRACYCLINE	0.368189	0.324236	-4.85664	5.96981e-07	40	1.7611e-06	True	0.0338983
Meclocycline Sulfosalicylate	0.370426	0.327568	-4.48778	3.5984e-06	41	1.03564e-05	True	0.0347458
Doxycycline	0.373575	0.332358	-3.95741	3.7884e-05	42	0.000106436	True	0.0355932
ACETOPHENAZINE MALEATE	0.372189	0.351596	-1.82752	0.0338108	43	0.092783	True	0.0364407
AMINOPTERIN	0.380826	0.352552	-1.72167	0.0425645	44	0.11415	F	0.0372881
Camptothecin	0.382095	0.354092	-1.55119	0.0604279	45	0.158455	F	0.0381356
Chlorotetracycline	0.377898	0.354504	-1.50559	0.0660856	46	0.169524	F	0.0389831
Broxyquinoline	0.359832	0.354505	-1.5054	0.0661107	47	0.16598	F	0.0398305
CX-4945 (Silmitasertib)	0.361797	0.357848	-1.13538	0.128108	48	0.314931	F	0.040678
Silmitasertib (CX-4945)	0.367223	0.357991	-1.11948	0.131468	49	0.316596	F	0.0415254
Erdafitinib (JNJ-42756493)	0.364082	0.361024	-0.78372	0.216602	50	0.511182	F	0.0423729
Nintedanib Ethanesulfonate Salt	0.363337	0.362232	-0.649975	0.257854	51	0.596603	F	0.0432203
METHIONINE (L)	0.36684	0.368215	0.0124617	0.504971	52	1.1459	F	0.0440678
Esomeprazole sodium	0.359113	0.368293	0.02108	0.508409	53	1.13193	F	0.0449153
Amlodipine	0.375898	0.36918	0.119297	0.54748	54	1.19635	F	0.0457627
Dovitinib (TKI258) Lactate (mixed with 5% C04)	0.365804	0.36983	0.191203	0.575817	55	1.23539	F	0.0466102
Triamterene	0.359963	0.371162	0.338739	0.632597	56	1.33297	F	0.0474576
Cenicriviroc	0.356696	0.371532	0.379627	0.647889	57	1.34124	F	0.0483051
Digoxigenin	0.38088	0.371594	0.386523	0.650445	58	1.32332	F	0.0491525
Methacycline HCl	0.370936	0.371656	0.393394	0.652986	59	1.30597	F	0.05
Miransertib (ARQ 092) HCl	0.373648	0.37218	0.451391	0.674146	60	1.32582	F	0.0508475
Bentamapimod	0.38041	0.372974	0.53931	0.705163	61	1.36409	F	0.0516949
BMS-833923	0.364319	0.373805	0.631339	0.73609	62	1.40095	F	0.0525424
Levamlodipine	0.367987	0.376406	0.919335	0.82104	63	1.53782	F	0.0533898
FG-4592 (ASP1517)	0.365645	0.376502	0.929888	0.823786	64	1.51885	F	0.0542373
Ruxolitinib (INCB018424)	0.366863	0.377019	0.987207	0.838229	65	1.52171	F	0.0550847
Favipiravir (T-705)	0.37174	0.377815	1.07532	0.858884	66	1.53558	F	0.0559322
Doxycycline monohydrate	0.35343	0.378265	1.12511	0.86973	67	1.53176	F	0.0567797
NORGESTIMATE	0.368305	0.378719	1.17534	0.880071	68	1.52718	F	0.0576271
Tazarotene	0.370679	0.380524	1.37526	0.915475	69	1.56559	F	0.0584746
5,7-Dihydroxy-4-methylcoumarin	0.368039	0.381469	1.47988	0.930547	70	1.56864	F	0.059322
Ulipristal	0.370065	0.382574	1.60222	0.945447	71	1.57131	F	0.0601695
Amlodipine Besylate	0.376983	0.383904	1.74943	0.959892	72	1.57316	F	0.0610169
Fenspiride HCl	0.368262	0.385282	1.902	0.971414	73	1.57023	F	0.0618644
TAK-438	0.352011	0.386193	2.00288	0.977405	74	1.55856	F	0.0627119
PHYTONADIONE [5mM]	0.375143	0.386229	2.00683	0.977616	75	1.53812	F	0.0635593
Baricitinib (LY3009104, INCB028050)	0.362795	0.387408	2.13735	0.983715	76	1.52735	F	0.0644068
Lapatinib ditosylate monohydrate	0.365138	0.387727	2.17272	0.985099	77	1.50963	F	0.0652542
Dipyridamole	0.369621	0.388185	2.22338	0.986905	78	1.49301	F	0.0661017
ROBUSTIC ACID	0.367045	0.38954	2.37335	0.991186	79	1.48051	F	0.0669492
2-Methoxyestradiol (2-MeOE2)	0.357166	0.389592	2.3792	0.991325	80	1.4622	F	0.0677966
PROCODAZOLE	0.377989	0.389762	2.39801	0.991758	81	1.44478	F	0.0686441
6-PROPYL-2-THIOURACIL	0.370506	0.391243	2.56194	0.994796	82	1.43154	F	0.0694915
Miransertib (ARQ-092)	0.379225	0.391709	2.61352	0.995519	83	1.41532	F	0.070339
Sparfloxacin	0.35333	0.392816	2.73607	0.996891	84	1.40039	F	0.0711864
Mirabegron (YM178)	0.366897	0.393191	2.77759	0.997262	85	1.38443	F	0.0720339
L-aspartic Acid	0.360671	0.393643	2.82766	0.997656	86	1.36888	F	0.0728814
Diatrizoate sodium	0.367459	0.394341	2.90497	0.998164	87	1.35383	F	0.0737288
Elbasvir	0.368244	0.395157	2.99531	0.998629	88	1.33907	F	0.0745763
(-)-Lobeline hydrochloride	0.372575	0.395613	3.0458	0.99884	89	1.3243	F	0.0754237
Moxifloxacin	0.369544	0.395803	3.06682	0.998918	90	1.30969	F	0.0762712
Felodipine	0.352352	0.397296	3.23209	0.999386	91	1.29591	F	0.0771186
Silodosin	0.368252	0.397831	3.29133	0.999501	92	1.28197	F	0.0779661
BENAZEPRIL HYDROCHLORIDE	0.353853	0.399305	3.45452	0.999724	93	1.26847	F	0.0788136
S-Ruxolitinib (INCB018424)	0.368646	0.400037	3.53555	0.999797	94	1.25506	F	0.079661
Midostaurin (PKC412)	0.369219	0.402066	3.76015	0.999915	95	1.242	F	0.0805085
Cladribine	0.386632	0.402997	3.86325	0.999944	96	1.2291	F	0.0813559
Ponatinib (AP24534)	0.365922	0.403402	3.90808	0.999953	97	1.21644	F	0.0822034
Elacridar	0.363976	0.403509	3.91993	0.999956	98	1.20403	F	0.0830508
Staurosporine	0.365192	0.405139	4.10039	0.999979	99	1.19189	F	0.0838983
SAR245409 (XL765)	0.356255	0.405809	4.17461	0.999985	100	1.17998	F	0.0847458
MANIDIPINE HYDROCHLORIDE	0.357406	0.406157	4.21318	0.999987	101	1.1683	F	0.0855932
Reserpine hydrochloride	0.373668	0.407841	4.39962	0.999995	102	1.15686	F	0.0864407
Lapatinib	0.363584	0.408046	4.42226	0.999995	103	1.14563	F	0.0872881
Chitosamine hydrochloride	0.38061	0.408329	4.45354	0.999996	104	1.13461	F	0.0881356
Plinabulin (NPI-2358)	0.371747	0.40905	4.53345	0.999997	105	1.12381	F	0.0889831
Galunisertib (LY2157299)	0.365166	0.410401	4.68302	0.999999	106	1.11321	F	0.0898305
Abemaciclib	0.353388	0.411681	4.82467	0.999999	107	1.1028	F	0.090678
Baricitinib phosphate	0.391837	0.413625	5.03997	1	108	1.09259	F	0.0915254
Irinotecan HCl Trihydrate	0.364524	0.413756	5.05442	1	109	1.08257	F	0.0923729
XYLOMETAZOLINE HYDROCHLORIDE	0.361481	0.41479	5.16896	1	110	1.07273	F	0.0932203
ALBUTEROL	0.355779	0.418009	5.52527	1	111	1.06306	F	0.0940678
LY2835219	0.374302	0.418209	5.54743	1	112	1.05357	F	0.0949153
Isofraxidin	0.376451	0.418326	5.56039	1	113	1.04425	F	0.0957627
SALINOMYCIN, SODIUM	0.359924	0.419057	5.64129	1	114	1.03509	F	0.0966102
Tacrine hydrochloride	0.363307	0.419941	5.73922	1	115	1.02609	F	0.0974576
Doxycycline Hyclate	0.365663	0.427229	6.54608	1	116	1.01724	F	0.0983051
Crenolanib (CP-868596)	0.365836	0.449105	8.96808	1	117	1.00855	F	0.0991525
Flavoxate HCl	0.38446	0.451063	9.18481	1	118	1	F	0.1

### Sheet: Benjamini-Hochberg Inhibition
Drug Name	CaMKAR Ratio Baseline	Ratio +Drugs	zScore +Drugs	pValue +Drugs	Reaction Slope +ATP (0-18 min)	Normalized inhibition (% remaining activity)	CaMKII inhibition %	zScore inhibition	pValue inhibition	Rank	FDR (adj pvalue)	Is P<CritV	iQ/total
Crenolanib (CP-868596)	0.365836	0.449105	8.96808	1	9.79572e-05	0.740659	99.2593	-7.90091	1.3844e-15	1	1.05214e-13	True	0.000666667
Staurosporine	0.365192	0.405139	4.10039	0.999979	0.000446963	3.3795	96.6205	-7.69086	7.3075e-15	2	2.77685e-13	True	0.00133333
LY2835219	0.374302	0.418209	5.54743	1	0.00286726	21.6794	78.3206	-6.23421	2.27032e-10	3	5.75148e-09	True	0.002
TAK-438	0.352011	0.386193	2.00288	0.977405	0.00293414	22.1852	77.8148	-6.19396	2.93364e-10	4	5.57392e-09	True	0.00266667
Ruxolitinib (INCB018424)	0.366863	0.377019	0.987207	0.838229	0.00307762	23.27	76.73	-6.1076	5.05693e-10	5	7.68653e-09	True	0.00333333
Abemaciclib	0.353388	0.411681	4.82467	0.999999	0.00338884	25.6231	74.3769	-5.9203	1.6068e-09	6	2.03528e-08	True	0.004
S-Ruxolitinib (INCB018424)	0.368646	0.400037	3.53555	0.999797	0.00385074	29.1156	70.8844	-5.6423	8.38964e-09	7	9.10875e-08	True	0.00466667
Baricitinib phosphate	0.391837	0.413625	5.03997	1	0.00402066	30.4004	69.5996	-5.54003	1.51206e-08	8	1.43646e-07	True	0.00533333
Baricitinib (LY3009104, INCB028050)	0.362795	0.387408	2.13735	0.983715	0.00433957	32.8117	67.1883	-5.3481	4.44413e-08	9	3.75282e-07	True	0.006
Erdafitinib (JNJ-42756493)	0.364082	0.361024	-0.78372	0.216602	0.00494657	37.4012	62.5988	-4.98278	3.13389e-07	10	2.38176e-06	True	0.00666667
AMINOPTERIN	0.380826	0.352552	-1.72167	0.0425645	0.00705059	53.3098	46.6902	-3.71648	0.00010101	11	0.000697885	True	0.00733333
5,7-Dihydroxy-4-methylcoumarin	0.368039	0.381469	1.47988	0.930547	0.00748338	56.5821	43.4179	-3.456	0.000274126	12	0.00173613	True	0.008
(-)-Lobeline hydrochloride	0.372575	0.395613	3.0458	0.99884	0.00911802	68.9417	31.0583	-2.4722	0.00671423	13	0.0392524	True	0.00866667
Silmitasertib (CX-4945)	0.367223	0.357991	-1.11948	0.131468	0.00928614	70.2129	29.7871	-2.37101	0.00886975	14	0.0481501	True	0.00933333
Digoxigenin	0.38088	0.371594	0.386523	0.650445	0.00958541	72.4757	27.5243	-2.1909	0.0142295	15	0.0720961	F	0.01
Moxifloxacin	0.369544	0.395803	3.06682	0.998918	0.00969757	73.3237	26.6763	-2.1234	0.0168603	16	0.0800862	F	0.0106667
Silodosin	0.368252	0.397831	3.29133	0.999501	0.0104009	78.6415	21.3585	-1.70011	0.0445553	17	0.199188	F	0.0113333

### Sheet: Eurofins scanELECT assay
Legend: CaMK2D activity modulation by top hits as measured by independent laboratory Eurofins DiscoverX using their scanELECT assay. Each drug was tested in duplicate.
Real Name	DiscoveRx Gene Symbol	Entrez Gene Symbol	Percent Activity from Control (%)	Compound Concentration (nM)
Abemaciclib	CAMK2D	CAMK2D	0	5000
Baricitinib (LY3009104, INCB028050)	CAMK2D	CAMK2D	0.45	5000
Ruxolitinib Phosphate	CAMK2D	CAMK2D	0.5	5000
Crenolanib (CP-868596)	CAMK2D	CAMK2D	0.9	5000
AS100397 (Positive Control)	CAMK2D	CAMK2D	2.9	5000
Silmitasertib (CX-4945)	CAMK2D	CAMK2D	9.2	5000
Nintedanib Ethanesulfonate Salt	CAMK2D	CAMK2D	39	5000
Erdafitinib (JNJ-42756493)	CAMK2D	CAMK2D	86	5000
5,7-Dihydroxy-4-methylcoumarin	CAMK2D	CAMK2D	90	5000
Moxifloxacin HCl	CAMK2D	CAMK2D	95	5000
SAR245409 (XL765)	CAMK2D	CAMK2D	96	5000
Salvianolic acid B	CAMK2D	CAMK2D	99	5000
Favipiravir (T-705)	CAMK2D	CAMK2D	100	5000
TAK-438	CAMK2D	CAMK2D	100	5000
